# Expanding the Landscape of Aging via Orbitrap Astral Mass Spectrometry and Tandem Mass Tag (TMT) Integration

**DOI:** 10.1101/2024.12.13.628374

**Authors:** Gregory R. Keele, Yue Dou, Seth P. Kodikara, Erin D. Jeffery, Dina Bai, Joao A. Paulo, Steven P. Gygi, Xiao Tian, Tian Zhang

**Author notes:** These authors contributed equally (Gregory R. Keele, Yue Dou).

## Abstract

Aging results in a progressive decline in physiological function due to the deterioration of essential biological processes, such as transcription and RNA splicing, ultimately increasing mortality risk. Although proteomics is emerging as a powerful tool for elucidating the molecular mechanisms of aging, existing studies are constrained by limited proteome coverage and only observe a narrow range of lifespan. To overcome these limitations, we integrated the Orbitrap Astral Mass Spectrometer with the multiplex tandem mass tag (TMT) technology to profile the proteomes of three brain tissues (cortex, hippocampus, striatum) and kidney in the C57BL/6JN mouse model, achieving quantification of 8,954 to 9,376 proteins per tissue (cumulatively 12,749 across all tissues). Our sample population represents balanced sampling across both sexes and three age groups (3, 12, and 20 months), comprising young adulthood to early late life (approximately 20-60 years of age for human lifespan). To enhance quantitative accuracy, we developed a peptide filtering strategy based on resolution and signal-to-noise thresholds. Our analysis uncovered distinct tissue-specific patterns of protein abundance, with age and sex differences in the kidney, while brain tissues exhibit notable age changes and limited sex differences. In addition, we identified both proteomic changes that are linear with age (i.e., continuous) and that have a non-linear pattern (i.e., non-continuous), revealing complex protein dynamics over the adult lifespan. Integrating our findings with early developmental proteomic data from brain tissues highlighted further divergent age-related trajectories, particularly in synaptic proteins. This study not only provides a robust data analysis workflow for TMT datasets generated using the Orbitrap Astral mass spectrometer but also expands the proteomic landscape of aging, capturing proteins with age and sex effects with unprecedented depth.
