## Supplemental Table 1 for "Expanding the Landscape of Aging via Orbitrap Astral Mass Spectrometry and Tandem Mass Tag (TMT) Integration"

### Sheet: Cortex
age	sex	tmt_tag	age_cat	class	mouse_id
3	Male	tag_126	3	Male:3	3m-M-8
3	Male	tag_127N	3	Male:3	3m-M-9
3	Male	tag_127C	3	Male:3	3m-M-10
3	Female	tag_128N	3	Female:3	3m-F-18
3	Female	tag_128C	3	Female:3	3m-F-19
3	Female	tag_129N	3	Female:3	3m-F-20
12	Male	tag_129C	12	Male:12	12m-M-8
12	Male	tag_130N	12	Male:12	12m-M-9
12	Male	tag_130C	12	Male:12	12m-M-10
12	Female	tag_131	12	Female:12	12m-F-18
12	Female	tag_131C	12	Female:12	12m-F-19
12	Female	tag_132N	12	Female:12	12m-F-20
20	Female	tag_132C	20	Female:20	20m-F-8
20	Female	tag_133N	20	Female:20	20m-F-9
20	Female	tag_133C	20	Female:20	20m-F-10
20	Male	tag_134N	20	Male:20	20m-M-18
20	Male	tag_134C	20	Male:20	20m-M-19
20	Male	tag_135	20	Male:20	20m-M-20

### Sheet: Hippocampus
age	sex	tmt_tag	age_cat	class	mouse_id
3	Male	tag_126	3	Male:3	3m-M-8
3	Male	tag_127N	3	Male:3	3m-M-9
3	Male	tag_127C	3	Male:3	3m-M-10
3	Female	tag_128N	3	Female:3	3m-F-18
3	Female	tag_128C	3	Female:3	3m-F-19
3	Female	tag_129N	3	Female:3	3m-F-20
12	Male	tag_129C	12	Male:12	12m-M-8
12	Male	tag_130N	12	Male:12	12m-M-9
12	Male	tag_130C	12	Male:12	12m-M-10
20	Male	tag_131	20	Male:20	20m-M-18
12	Female	tag_131C	12	Female:12	12m-F-19
12	Female	tag_132N	12	Female:12	12m-F-20
20	Female	tag_132C	20	Female:20	20m-F-8
20	Female	tag_133N	20	Female:20	20m-F-9
20	Female	tag_133C	20	Female:20	20m-F-10
12	Female	tag_134N	12	Female:12	12m-F-18
20	Male	tag_134C	20	Male:20	20m-M-19
20	Male	tag_135	20	Male:20	20m-M-20

### Sheet: Striatum
age	sex	tmt_tag	age_cat	class	mouse_id
3	Male	tag_126	3	Male:3	3m-M-8
3	Male	tag_127N	3	Male:3	3m-M-9
3	Male	tag_127C	3	Male:3	3m-M-10
3	Female	tag_128N	3	Female:3	3m-F-18
3	Female	tag_128C	3	Female:3	3m-F-19
3	Female	tag_129N	3	Female:3	3m-F-20
12	Male	tag_129C	12	Male:12	12m-M-8
12	Male	tag_130N	12	Male:12	12m-M-9
12	Male	tag_130C	12	Male:12	12m-M-10
12	Female	tag_131	12	Female:12	12m-F-18
12	Female	tag_131C	12	Female:12	12m-F-19
12	Female	tag_132N	12	Female:12	12m-F-20
20	Female	tag_132C	20	Female:20	20m-F-8
20	Female	tag_133N	20	Female:20	20m-F-9
20	Female	tag_133C	20	Female:20	20m-F-10
20	Male	tag_134N	20	Male:20	20m-M-18
20	Male	tag_134C	20	Male:20	20m-M-19
20	Male	tag_135	20	Male:20	20m-M-20

### Sheet: Kidney
age	sex	tmt_tag	age_cat	class	mouse_id
3	Male	tag_126	3	Male:3	3m-M-8
3	Male	tag_127N	3	Male:3	3m-M-9
3	Male	tag_127C	3	Male:3	3m-M-10
3	Female	tag_128N	3	Female:3	3m-F-18
3	Female	tag_128C	3	Female:3	3m-F-19
3	Female	tag_129N	3	Female:3	3m-F-20
12	Male	tag_129C	12	Male:12	12m-M-8
12	Male	tag_130N	12	Male:12	12m-M-9
12	Male	tag_130C	12	Male:12	12m-M-10
12	Female	tag_131	12	Female:12	12m-F-18
12	Female	tag_131C	12	Female:12	12m-F-19
12	Female	tag_132N	12	Female:12	12m-F-20
20	Male	tag_132C	20	Male:20	20m-M-18
20	Male	tag_133N	20	Male:20	20m-M-19
20	Male	tag_133C	20	Male:20	20m-M-20
20	Female	tag_134N	20	Female:20	20m-F-8
20	Female	tag_134C	20	Female:20	20m-F-9
20	Female	tag_135	20	Female:20	20m-F-10
